# Parthenogenote-Derived Brain Unveils the Critical Role of Paternal Genome in Neural Development

**DOI:** 10.64898/2026.01.06.697935

**Authors:** Marina Takechi, Yezhang Zhu, Zezhen Lu, Ying Zeng, Ken-Ichi Mizutani, Toru Nakano, Li Shen, Shinpei Yamaguchi

## Abstract

Genomic imprinting, an epigenetic mechanism that governs parent-of-origin–specific gene expression, is essential for mammalian development, yet its role in late-stage development remains unclear due to the lethality of parthenogenetic (Pg) embryos. Here, we establish cell replacement with parthenogenote-derived cells (CReP), a blastocyst complementation strategy that enables survival and tissue-specific contribution of Pg-derived cells. Brain-targeted CReP showed that Pg-derived cells can participate in neural development but fail to maintain neuronal–glial balance due to aberrant activation of Notch signaling caused by the loss of the paternally expressed gene Dlk1. Restoration of Dlk1 normalized Notch activity and rescued neuronal differentiation. These findings reveal a critical role of the paternal genome, through Dlk1-mediated regulation of Notch signaling, in ensuring neural stem cell expansion and balanced cell fate decisions. The CReP model provides a powerful platform for investigating genomic imprinting and parental genome contributions in development and disease.
