## Supplementary Table S1 for "Parthenogenote-Derived Brain Unveils the Critical Role of Paternal Genome in Neural Development"

### Sheet: Sheet1
Name	Primer
Wnt1-KO sgRNA1	TTAATACGACTCACTATAGGGGAATCCGTCAACAGGTTCGGTTTTAGAGCTAGAAATAGCAAGTTAAAAT
Wnt1-KO sgRNA2	TTAATACGACTCACTATAGGGCGATTTCTCGAAGTAGACGGTTTTAGAGCTAGAAATAGCAAGTTAAAAT
Wnt1-KO sgRNA3	TTAATACGACTCACTATAGGCAACGTAGTAGAAACCCAGCGTTTTAGAGCTAGAAATAGCAAGTTAAAAT
