## Supplementary Table S4 for "Parthenogenote-Derived Brain Unveils the Critical Role of Paternal Genome in Neural Development"

### Sheet: Sheet1
cluster		marker gene
0	Neural stem cell like	Snhg11 Sgcz Cdh18 Cntnap2 Pcdh15 Car10 Kcnip4 Lingo2 Zfp804b Meg3
1	Neural stem cell like	Meg3 Snhg11 Csmd3 Pcdh15 Galntl6 Sgcz Tenm1 Sntg1 Gm15398 Adarb2
2	Oligodendrocyte	D130079A08Rik Tcf7l2 Lhx9 Zfhx3 Ntng1 Tfap2d Cntn4 4930555F03Rik Rnf220 Ndst4
3	Astrocyte	8030451A03Rik Wdr17 Slc1a3 Ptn Adgrv1 Tnc Luzp2 Glis3 Cyp26b1 Gm29478
4	Inhibitory	Nrxn3 Gad2 Dlx6os1 Isl1 Gm38505 Rarb Pbx3 8030451O07Rik Ebf1 Cntn5
5	Interneuron	Erbb4 Gm38505 Dlx6os1 Sox2ot Nrxn3 Sox1ot Nxph1 Cntnap5c Dlgap2 Gria1
6	Neuroblast	Dync1i1 Sox5 Rgs6 Hs3st4 Nin Hivep2 Cdh13 Tmem108 Kirrel3 Opcml
7	Fetal hemoglobin	Hbb-y Hba-x Fth1 Rpl39 Tmsb10 Rps19 Rpl30 Rpl13 Ftl1 Hba-a1
8	Cortical excitatory neuron	Satb2 Unc5d Tiam2 Plxna4 Nkain3 Epha3 Robo2 Nrp1 Plxna4os3 Plcb1
9	Radial glial progenitor cells	Creb5 Gli3 Prdm16 Adgrv1 Etl4 Gm29260 Cdon Pax6 Wdr17 Gm28376
10	GABAergic neuron	Otx2os1 Zfpm2 Gm32509 Otx2 Tenm3 Nxph1 Adarb2 Lhx1 Tfap2b Col25a1
11	Neuron progenitor cell	Plcb1 Nrg1 Unc5d Gm29260 Epha3 E130114P18Rik Eomes 9630028H03Rik Kif26b 4930545L23Rik
12	TypeI spiral ganglion neuron	Ptprd Plxna4 Epha3 Kcnq3 6530403H02Rik Tafa2 Cdh12 Tafa1 Plxna4os3 Lhfpl3
13	Cortical exiatory neuron	Tiam2 Sox5 Hivep2 Satb2 Kcnq3 Clstn2 Msra Itpr1 Ldb2 Slit3
14	TypeIC spiral ganglion neuron	Dcc Dach1 4930438E09Rik Reln Nav2 Ebf2 Gm5089 Efna5 Rspo3 Gm29478
15	Astrocyte	Top2a Creb5 Etl4 Gli3 Diaph3 Prdm16 Gm29260 Rgs20 Wdr17 Cdon
16	Exciatory neuron	Unc5c Ebf3 Ebf1 Pax2 Ebf2 Fstl5 Cdh9 Rora Grm5 Gpc5
17	Endothelial cells	Ebf3 4930438E09Rik Ebf2 Ebf1 Lingo2 Meis1 Gm12296 Shisa6 Necab1 Camk2d
18	Neuro stem cell like	Creb5 Gli3 Adgrv1 Gm29260 Etl4 Prdm16 Cdon Diaph3 Top2a Csmd1
19	TypeII spiral ganglion neuron	Tpt1 Rpl41 Rpl32 Rps24 Rps20 Rps7 Rps12 Ftl1 Rplp0 Rps5
20	Neuro stem cell like	Top2a Knl1 Kif11 Lockd Sox1ot Dlx6os1 Sox2ot Ccnd2 Cenpf Gm38505
21	Oligodendrocyte progenitor cell	Maml2 Wdr17 Top2a Pdgfra Npas3 Ptprz1 Xylt1 Mecom Lhfpl3 Cyp26b1
22	Endothelial cells	Flt1 Egfl7 Slc7a1 Col4a1 Mecom Cldn5 Hba-a2 Hba-a1 Hbb-bt Hbb-bs
23	Smooth muscle cell	Dlc1 Abcc9 Pdgfrb Atp1a2 Itga1 Cald1 Airn Uaca Pde8b Rapgef5
24	Exciatory neuron	Sulf1 Glis3 Adgrv1 Ntn1 Arhgap24 Slit2 Spon1 Lrp1b Htr2c Schip1
25	Microglia	Gm2245 Inpp5d Mertk Fyb Lrmda Rreb1 Apoe Plxdc2 Tmcc3 Sat1
