## Supplementary Table S5 for "Parthenogenote-Derived Brain Unveils the Critical Role of Paternal Genome in Neural Development"

### Sheet: Sheet1
Antibody	Manufacturer	Catalog number	Dilution
Anti-goat GFP antibody	Abcam	ab6662	1:500
Anti-mouse GFP antibody	Abcam	ab1218	1:500
Anti-rat GFP antibody	Nacalai tesque	04404-84	1:1000
Anti-rabbit phospho-Histone H3 (Ser10) Antibody	Sigma	6570	1:500
Anti-rabbit phospho-Histone H3 (Ser10) Antibody	Cell Signaling Technology	9701	1:200
Cleaved Caspase-3 (Asp175) (5A1E) rabbit Antibody	Cell Signaling Technology	9664	1:400
Anti-beta-Tubulin III antibody produced in rabbit	Sigma	T2200	1:500
Anti-Mouse CD140a (PDGF-R alpha)	BD Biosciences	558774	1:1000
Anti-human Notch 1 (C-10) (NICD)	Santa Cruz	sc-373891	1:500
Donkey anti-Goat IgG (H+L) Cross-Adsorbed Secondary Antibody, Alexa Fluor™ 488	Thermo Fisher Scientific	A11055	1:1000
Donkey anti-Rat IgG (H+L) Highly Cross-Adsorbed Secondary Antibody, Alexa Fluor™ 488	Thermo Fisher Scientific	A21208	1:500
Donkey anti-Rabbit IgG (H+L) Highly Cross-Adsorbed Secondary Antibody, Alexa Fluor™ 568	Thermo Fisher Scientific	A10042	1:1000
Donkey anti-Rabbit IgG (H+L) Highly Cross-Adsorbed Secondary Antibody, Alexa Fluor™ 594	Thermo Fisher Scientific	A21207	1:500
Donkey anti-Mouse IgG (H+L) Highly Cross-Adsorbed Secondary Antibody, Alexa Fluor™ Plus 647	Thermo Fisher Scientific	A32787	1:1000
